# Integrating UHPLC-MS and MALDI-MSI for Spatial Nucleoside Profiling in FFPE Breast Cancer: A Multimodal Molecular Pathology Framework

**DOI:** 10.64898/2026.01.28.701949

**Authors:** Jierong Wu, Sabrina Y. Geisberger, Guido Mastrobuoni, Kamil Lisek, Sandra Raimundo, Grit Nebrich, Marta Grzeski, Nikolaus Rajewsky, Frederick Klauschen, Oliver Klein, Stefan Kempa

## Abstract

Formalin-fixed, paraffin-embedded (FFPE) tissues constitute the primary material for diagnostic pathology and retrospective clinical research, yet their use in metabolomics remains limited due to molecular cross-linking and analyte degradation. Here, we establish a cost-efficient molecular pathology workflow that integrates ultra-high-performance liquid chromatography mass spectrometry (UHPLC-MS) with matrix-assisted laser desorption/ionization mass spectrometry imaging (MALDI-MSI) to quantify and spatially map nucleosides in FFPE breast cancer tissues. Optimized extraction using methanol yielded nucleoside profiles comparable to fresh-frozen tissues, while MALDI-MSI enabled the spatial visualization of nine nucleosides across distinct histological regions. Several nucleosides including deoxyadenosine and 5-formylcytosine showed strong discriminatory power between tumor stages, revealing progressive metabolic rewiring during breast cancer progression.

Finally, spatial nucleoside patterns observed in a murine model were recapitulated in patient-derived FFPE tissues, underscoring the translational potential of nucleoside-based spatial metabolomics for clinical research and biomarker discovery. Together, this workflow establishes MALDI-MSI as a powerful and scalable spatial molecular pathology tool for interrogating nucleoside biology in archival breast cancer samples. Following MALDI-MSI, the same FFPE tissue sections can undergo laser capture microdissection, enabling genomic, proteomic, or targeted metabolomic profiling of MSI-defined tumor niches and microenvironmental regions. This integration directly links spatial nucleoside signatures to molecular alterations relevant to precision oncology in future.
