## Supplementary material for "Integrating UHPLC-MS and MALDI-MSI for Spatial Nucleoside Profiling in FFPE Breast Cancer: A Multimodal Molecular Pathology Framework": STable1

### Sheet: Nucleosides_SRM Table
Compound	Polarity	Precursor (m/z)	Product (m/z)	Collision Energy (V)	Min Dwell Time (ms)
dCytidine	Positive	228.1	112.1	13	22.864
dUridine	Positive	229.1	113.1	14	22.864
Thymidine	Positive	243.1	127.1	11	22.864
Cytidine	Positive	244.1	112.1	10	22.864
Nu11 - Beta-Pseudouridine	Positive	245.07	125.103	15	22.864
Uridine	Positive	245.1	113.1	10	22.864
dAdenosine	Positive	252.1	136.1	17	22.864
Nu4 - 5Me C	Positive	258.1	126.1	14	22.864
Nu19 - 2O-Methyl Cytidine	Positive	258.12	112.1	10	22.864
Nu5 - 5Me U	Positive	259.09	127.09	12	22.864
Nu9 - 2O-Methyl Uridine	Positive	259.095	113.09	12	22.864
Adenosine	Positive	268.1	136.1	18	22.864
dGuanosine	Positive	268.1	152.1	14	22.864
Nu14 - 2-Aminopurine Riboside	Positive	268.105	136.105	23	22.864
Nu12 - Inosine	Positive	269.083	137.083	14	22.864
Adenosine m+1	Positive	269.1	137.1	18	22.864
Nu17 - 5-Formylcytidine	Positive	272.083	140.083	12	22.864
Nu15 - 5-Hydroxymethylcytidine	Positive	274.103	142.103	12	22.864
Nu3 - N6Me A	Positive	282.11	150.11	19	22.864
Nu18 - N1Me A	Positive	282.111	150.11	18	22.864
Nu7 - 2O-Methyl adenosine	Positive	282.115	136.11	17	22.864
Nu6 - 1-Methyl-Inosine	Positive	283.105	151.1	13	22.864
Guanosine	Positive	284.1	152.1	13	22.864
Xantosine	Positive	285.1	153	12	22.864
Nu16 - N6 O2-Dimethyladenosine	Positive	296.133	150.133	18	22.864
Nu1 - N6 N6Me(2)A	Positive	296.14	164.14	20	22.864
Nu2 - 7Me G	Positive	298.11	166.11	20	22.864
Nu8 - 2O-Methyl Guanosine	Positive	298.115	152.11	14	22.864
Nu13 - 6-O-Methyl Guanosine	Positive	298.115	166.115	20	22.864
Nu10 - 2-(Dimethylamino)guanosine	Positive	312.122	180.122	15	22.864
Nu11 - Beta-Pseudourine	Negative	243	153.1	12	22.864
dInosine_NEG	Negative	251.1	135.1	14	22.864
Nu12 - Inosine NEG	Negative	267.1	135.1	15	22.864
Guanosine NEG	Negative	282.1	150.1	13	22.864
